# Engineering selectivity of *Cutibacterium acnes* phages by epigenetic imprinting

**DOI:** 10.1101/2021.12.19.473365

**Authors:** Nastassia Knödlseder, Guillermo Nevot, Maria-José Fábrega, Julia Mir-Pedrol, Marta Sanvicente-García, Nil Campamà-Sanz, Rolf Lood, Marc Güell

## Abstract

*Cutibacterium acnes (C. acnes)* is a gram-positive bacterium and a member of the human skin microbiome. Despite being the most abundant skin commensal, certain members have been associated with common inflammatory disorders such as *acne vulgaris*. The availability of the complete genome sequences from various *C. acnes* clades have enabled the identification of putative methyltransferases, some of them potentially belonging to restriction-modification (R-M) systems which protect the host of invading DNA. However, little is known on whether these systems are functional in the different *C. acnes* strains. To investigate the activity of these putative R-M and their relevance in host protective mechanisms, we analyzed the methylome of seven representative *C. acnes* strains by Oxford Nanopore Technologies (ONT) sequencing. We detected the presence of a 6-methyladenine modification at a defined DNA consensus sequence in strain KPA171202 and recombinant expression of this R-M system confirmed its methylation activity. Additionally, a R-M knockout mutant verified the loss of methylation properties of the strain. We studied the potential of one *C. acnes* bacteriophage (PAD20) in killing various *C. acnes* strains and linked an increase in its specificity to phage DNA methylation acquired upon infection of a methylation competent strain. We demonstrate a therapeutic application of this mechanism where phages propagated in R-M deficient strains selectively kill R-M deficient acne-prone clades while probiotic ones remain resistant to phage infection.

**Graphical abstract:** 
