## Supplementary material for "Engineering selectivity of *Cutibacterium acnes* phages by epigenetic imprinting": Supp Tables 2 & 3

### Sheet: Supplementary Table 2 
Supplementary Table 2.- Table of primers used in this study.
Primer Name	Sequence
283	ttgacggctagctcagtcctaggtacagtgctagctactagagaaagaggagaaataatgaccgctcaacgcctgca
284	tcactggtcaccaccttcgc
468	ccggccgccatggcaaacgTTctggccgcagatgg
469	ccttctggtaccctgtttcctccagatcgatcag
470	tcgggctggtacccgattcatgagtgaactcgtcc
471	aattcactagtgccagctgcttgtcagtcgaga
308	attgtccagcccacaacagcat
338	GTGCGAGTTCGACCTTCTGG
499	gccatcgaagacgaacttgaag
500	atcggtgatgagaccgtcctt
Cas3_qPCR_fwd	cagacgttcgtatgcttcctg
Cas3_qPCR_rev	caatgacaaagccctggcgt
Cas1_qPCR_fwd	actgcattgtcaaccgggatt
Cas1_qPCR_rev	agtgtcgtcgcacctgact
Cas6_qPCR_rev	cagacttgcgtacggcagt
Cas6_qPCR_fwd	accagacctgacagccctt
Cas5_qPCR_rev	caatcgttgtcgtcgtgacg
Cas5_qPCR_fwd	gaccttggaaaatgagccttg
Cas7_qPCR_rev	aatgcctcctcacagtcgtg
Cas7_qPCR_fwd	gtaaacagaacaccttcgccaa
Cse2_qPCR_fwd	CATCTTCCCGACGACTTGTTA
Cse2_qPCR_rev	cggcttgaccaagtccgat
Cse1_qPCR_rev	acttgtcgttaggaggaacttc
Cse1_qPCR_fwd	acgagatcgactcctactcg
RecA_CA_qPCR_fwd	caaggttgccaagaacaaggt
RecA_CA_qPCR_rev	atccgggttacctctgagga

### Sheet: Supplementary Table 3
Supplementary Table 3.- Complete list of C. acnes strains and GeneBank accession numbers used in this study.
Strain designation	Clade	SLST type	GeneBank Accession number	Putative R-M system	Notes
6609	IB	H1	NC_017535.1	IIB, IIIB, IIG	*
KCOM1315	IB	H1	NZ_CP031442.1	IIB, IIIB, IIG	*
KPA171202	IB	H2	NC_006085.1	IIB, IIIB, IIG	used in this study
PA_21_1_L1	IB	H1	NZ_CP012351.1	IIB, IIIB, IIG	*
PA_30_2_L1	IA1	D1	NZ_CP012350.1	IIB, IIIB, IIG	*
09-9	II	K1	LKVB00000000.1	III partial	used in this study
ATCC11828	II	K9	NC_017550.1	III partial	*
KCOM1861	II	K2	NZ_CP012647.1	III partial	*
P.acnes17	IA2	F5	NC_016512.1	IIG	*
P.acnes31	IA2	F4	NC_016511.1	IIG	*
P.acnes33	IA2	F1	NC_016516.1	IIG	*
P.acnes 266	IA1	A1	NC_017534.1	IIG	*
ATCC6919	IA1	A1	NZ_CP023676.1	IIG	*
FDAARGOS 503	IA1	A1	NZ_CP033842.1	IIG	*
FDAARGOS 577	IA1	C1	NZ_CP033718.1	IIG	*
Hdn-1	IA1	A1	NZ_CP006032.1	IIG	*
HL096PA1	IA1	C1	NC_021085.1	IIG	*
PA_12.1.L1	IA1	A1	NZ_CP012354.1	IIG	*
PA_12.1.R1	IA1	A1	NZ_CP012353.1	IIG	*
PA_15.1.R1	IA1	C1	NZ_CP012355.1	IIG	*
PA_15.2.L1	IA1	A1	NZ_CP012352.1	IIG	*
SK137	IA1	C1	NC_014039.1	IIG	*
TP-CU 389	IA2	F1	NZ_AP019664.1	IIG	*
Laboratory Strain H1	IB	H1		IIB, IIIB, IIG	used in this study
Laboratory Strain A1	IA1	A1		IIG	used in this study
Laboratory Strain K2	II	K2		III partial	used in this study
Laboratory Strain C1	IA1	C1		IIG	used in this study
Laboratory Strain F4	IA2	F4		IIG	used in this study
Laboratory Strain A5	IA1	A5		IIG	used in this study
Laboratory Strain C3	IA1	C3		IIG	used in this study
*used for genomic comparison of R-M systems
